# Neuronal silencing through depolarization block underlies odor discrimination

**DOI:** 10.64898/2025.12.11.693839

**Authors:** David Tadres, Philip Wong, Mariana Lopez-Matas, Naomi Khosalim, Moraea Phillips, Jeff Moehlis, Matthieu Louis

## Abstract

The olfactory system enables animals to distinguish between attractive and aversive odor sources through the perception of odorant molecules. A fundamental challenge is maintaining stable odor identity perception despite fluctuating stimulus intensities during navigation. Using the numerically simple olfactory system of the *Drosophila* larva, we combined a quantitative odor discrimination assay, electrophysiology, computational modelling, and ectopic expression of odorant receptors to study the encoding of odor identity. We found that depolarization block, which silences olfactory sensory neurons (OSNs) at odor concentrations 3-4 log units above the detection threshold, enables odor discrimination by creating distinct patterns of OSN activity. In a minimal system with two functional OSNs, larvae discriminate between odors when depolarization block creates differential OSN silencing but fail to distinguish odors producing qualitatively similar activity patterns in both OSNs. This principle extends to odor mixtures and the fully functional olfactory system, where the high affinity of the OR42b odorant receptor for one of the test odors enables discrimination regardless of which OSN expresses OR42b. Our results indicate that depolarization block serves as an integral feature of olfactory coding alongside combinatorial OSN activation. Selective silencing of high-affinity OSNs creates distinct neural representations and enables discrimination between odors that would otherwise produce similar activity patterns. This mechanism appears evolutionarily conserved across sensory systems, from olfactory sensory neurons to photoreceptors, suggesting that selective neuronal silencing serves as a mechanism for maintaining distinct sensory representations across stimulus intensities.
