## Supplementary material for "Neuronal silencing through depolarization block underlies odor discrimination": Data S1

### Sheet: Figure 1
Figure 1L
	Group	n	mean	median	STD	SEM	95% CI on the mean	DOF	statistical test	t-statistic	p-value	Holm-Bonferroni corrected p-value	significant	Effect size: Cohen's D
0	Or42ab_MA_EtB_DI	15	0.0647174	0.0808824	0.199813	0.0515915	(np.float64(-0.04981900242819662), np.float64(0.17925378218805377))	14	1 sample T-test	1.21189	0.245614	0.245614	NO
1	Or42ab_EtA_EtB_DI	15	0.488647	0.424485	0.152072	0.0392648	(np.float64(0.4014766868180679), np.float64(0.5758177196299931))	14	1 sample T-test	12.0229	9.12699e-09	1.8254e-08	YES	3.1043

### Sheet: Figure SI1
Figure 1 SI 1B
	Group	n	mean	median	STD	SEM	95% CI on the mean	DOF	statistical test	t-statistic	p-value	Holm-Bonferroni corrected p-value	significant	Effect size: Cohen's D
0	Or42a_SF_MA10_PI	15	0.646667	0.8	0.267374	0.0690357	(np.float64(0.493402947136532), np.float64(0.7999303861968015))	14	1 sample T-test	9.04951	3.17122e-07	1.26849e-06	YES	2.33657
1	Or42a_SF_MA100_PI	15	0.261487	0.35	0.314538	0.0812135	(np.float64(0.08118784144016641), np.float64(0.441786260481304))	14	1 sample T-test	3.11057	0.0076696	0.0230088	YES	0.803147
2	Or42a_SF_MA1000_PI	15	-0.00333333	0	0.140791	0.0363522	(np.float64(-0.08403755583361047), np.float64(0.07737088916694379))	14	1 sample T-test	-0.0885863	0.930665	1.86133	NO
3	Or42a_SF_MA10000_PI	15	-0.110351	-0.1	0.188135	0.0485762	(np.float64(-0.21819320226184852), np.float64(-0.002508552124116381))	14	1 sample T-test	-2.19468	0.0455524	0.0911047	NO
	Group	n	mean	median	STD	SEM	95% CI on the mean	DOF	statistical test	t-statistic	p-value	Holm-Bonferroni corrected p-value	significant	Effect size: Cohen's D
0	Or42b_SF_MA10_PI	15	0.335263	0.4	0.253858	0.0655459	(np.float64(0.1897470164520275), np.float64(0.480779299337446))	14	1 sample T-test	4.9415	0.000216852	0.000650555	YES	1.27589
1	Or42b_SF_MA100_PI	15	0.307037	0.3	0.226055	0.058367	(np.float64(0.17745838666650604), np.float64(0.43661568740756806))	14	1 sample T-test	5.08208	0.000167123	0.000668493	YES	1.31219
2	Or42b_SF_MA1K_PI	15	0.01	0	0.205102	0.052957	(np.float64(-0.10756800200483838), np.float64(0.12756800200483837))	14	1 sample T-test	0.182429	0.857861	1.71572	NO
3	Or42b_SF_MA10K_PI	15	0.0668254	0.05	0.152268	0.0393154	(np.float64(-0.02045740436358645), np.float64(0.1541081980143801))	14	1 sample T-test	1.64209	0.122835	0.24567	NO
Figure 1 SI 1C
	Group	n	mean	median	STD	SEM	95% CI on the mean	DOF	statistical test	statistic	p-value	Holm-Bonferroni corrected p-value	significant	Effect size: r
0	Or42a_SF_EtB100_PI	15	0.925263	0.95	0.09477	0.0244695	(np.float64(0.8709392689953311), np.float64(0.9795870467941424))	14	Wilcoxon one sample test	0	6.10352e-05	0.000305176	YES	1.03506
1	Or42a_SF_EtB1000_PI	15	0.846796	0.857143	0.122849	0.0317195	(np.float64(0.7763768184757455), np.float64(0.9172154956428843))	14	Wilcoxon one sample test	0	6.10352e-05	0.000244141	YES	1.03506
2	Or42a_SF_EtB10K_PI	15	0.311679	0.35	0.299647	0.0773686	(np.float64(0.13991555073343864), np.float64(0.4834423389402406))	14	Wilcoxon one sample test	10	0.00758571	0.0227571	YES	0.689384
3	Or42a_SF_EtB100K_PI	15	0.0895453	0.157895	0.225056	0.0581093	(np.float64(-0.03946117228709779), np.float64(0.21855170908661287))	14	Wilcoxon one sample test	34.5	0.168823	0.337646	NO
4	Or42a_SF_EtB1Mio_PI	15	0.0764327	0	0.195204	0.0504015	(np.float64(-0.035461777523983246), np.float64(0.18832727460000662))	14	Wilcoxon one sample test	25	0.270987	0.541973	NO
	Group	n	mean	median	STD	SEM	95% CI on the mean	DOF	statistical test	t-statistic	p-value	Holm-Bonferroni corrected p-value	significant	Effect size: Cohen's D
0	Or42b_SF_EtB100_PI	15	0.89632	0.888889	0.0780277	0.0201467	(np.float64(0.8515931659246527), np.float64(0.9410469310498093))	14	1 sample T-test	42.9812	2.86158e-16	1.71695e-15	YES	11.0977
1	Or42b_SF_EtB1000_PI	15	0.829943	0.85	0.0847152	0.0218734	(np.float64(0.7813824782429666), np.float64(0.8785030942741849))	14	1 sample T-test	36.6565	2.60837e-15	1.30419e-14	YES	9.46466
2	Or42b_SF_EtB10K_PI	15	0.757452	0.8	0.201704	0.0520798	(np.float64(0.641831481132848), np.float64(0.8730724453500258))	14	1 sample T-test	14.0509	1.20464e-09	4.81854e-09	YES	3.62793
3	Or42b_SF_EtB100K_PI	15	0.572782	0.571429	0.16342	0.0421948	(np.float64(0.4791066833239889), np.float64(0.6664572264504469))	14	1 sample T-test	13.1144	2.96787e-09	8.90361e-09	YES	3.38612
4	Or42b_SF_EtB1Mio_PI	15	0.115193	0.0526316	0.202484	0.0522811	(np.float64(-0.0008745670062675626), np.float64(0.23126019290676755))	14	1 sample T-test	2.12863	0.0515252	0.10305	NO
5	Or42b_SF_EtB10Mio_PI	15	0.0832368	0.05	0.181345	0.0468231	(np.float64(-0.02071350661569958), np.float64(0.18718702203254517))	14	1 sample T-test	1.71741	0.107934	0.215867	NO
Figure 1 SI 1D
	Group	n	mean	median	STD	SEM	95% CI on the mean	DOF	statistical test	statistic	p-value	Holm-Bonferroni corrected p-value	significant	Effect size: r
0	Or42a_SF_EtA100_PI	15	0.782281	0.8	0.141703	0.0365876	(np.float64(0.7010537396208854), np.float64(0.8635076638878865))	14	Wilcoxon one sample test	0	6.10352e-05	0.000244141	YES	1.03506
1	Or42a_SF_EtA1000_PI	15	0.389699	0.388889	0.296331	0.0765122	(np.float64(0.21983659628353827), np.float64(0.5595608873244716))	14	Wilcoxon one sample test	5	0.000610352	0.00183105	YES	0.88484
2	Or42a_SF_EtA10000_PI	15	0.0457804	0.0952381	0.204105	0.0526997	(np.float64(-0.0712164272419728), np.float64(0.1627771472237454))	14	Wilcoxon one sample test	22	0.181496	0.362993	NO
3	Or42a_SF_EtA100K_PI	15	-0.103183	-0.0526316	0.154385	0.0398621	(np.float64(-0.1916793238554103), np.float64(-0.014686590931557053))	14	Wilcoxon one sample test	14	0.0273285	0.0546569	NO
	Group	n	mean	median	STD	SEM	95% CI on the mean	DOF	statistical test	statistic	p-value	Holm-Bonferroni corrected p-value	significant	Effect size: r
0	Or42b_SF_EtA100_PI	15	0.430081	0.5	0.28668	0.0740203	(np.float64(0.26575105534238164), np.float64(0.594410965872271))	14	Wilcoxon one sample test	0	0.00146885	0.0058754	YES	0.821271
1	Or42b_SF_EtA1000_PI	15	0.794498	0.8	0.143613	0.0370806	(np.float64(0.7121762399998476), np.float64(0.8768189753111569))	14	Wilcoxon one sample test	0	6.10352e-05	0.000488281	YES	1.03506
2	Or42b_SF_EtA10K_PI	15	0.932194	0.95	0.0581077	0.0150033	(np.float64(0.8988854743756067), np.float64(0.9655022626437093))	14	Wilcoxon one sample test	0	6.10352e-05	0.000427246	YES	1.03506
3	Or42b_SF_EtA100K_PI	15	0.713181	0.75	0.167448	0.0432349	(np.float64(0.6171964744757426), np.float64(0.8091648834645626))	14	Wilcoxon one sample test	0	6.10352e-05	0.000366211	YES	1.03506
4	Or42b_SF_EtA1Mio_PI	15	0.481199	0.454545	0.2444	0.0631039	(np.float64(0.34110442432569127), np.float64(0.6212939959674657))	14	Wilcoxon one sample test	0	6.10352e-05	0.000305176	YES	1.03506
5	Or42b_SF_EtA10Mio_PI	15	0.21894	0.25	0.265187	0.068471	(np.float64(0.06693009847786277), np.float64(0.3709504615079604))	14	Wilcoxon one sample test	11	0.0158103	0.0474308	YES	0.623103
6	Or42b_SF_EtA100Mio_PI	15	-0.0841342	-0.0555556	0.130928	0.0338054	(np.float64(-0.15918428987559619), np.float64(-0.00908405335842212))	14	Wilcoxon one sample test	21	0.0476599	0.0953199	NO
7	Or42b_SF_EtA1Bil_PI	15	-0.0547644	0	0.165761	0.0427992	(np.float64(-0.14978145012567487), np.float64(0.04025257743890745))	14	Wilcoxon one sample test	15.5	0.220972	0.441943	NO
Figure 1 SI 1E
	Group	n	mean	median	STD	SEM	95% CI on the mean	DOF	statistical test	t-statistic	p-value	significant
0	Or42a_SF_EtA25_EtB400	25	-0.062877	0	0.31128	0.062256	(np.float64(-0.19401661865286507), np.float64(0.06826262582766478))	24	1 sample T-test	-0.989569	0.332257	NO
Figure 1 SI 1F
	Group	n	mean	median	STD	SEM	95% CI on the mean	DOF	statistical test	statistic	p-value	significant	Effect size: r
0	Or42aSF_EtA_vehicle	15	0.375176	0.23538	0.25006	0.0645653	(np.float64(0.23183693791415397), np.float64(0.5185153480294632))	14	Wilcoxon one sample test	1	0.00012207	YES	0.991982
Figure 1 SI 1G
	Group	n	mean	median	STD	SEM	95% CI on the mean	DOF	statistical test	t-statistic	p-value	significant	Effect size: Cohen's D
0	Or42aSF_EtB_vehicle	15	0.376827	0.342105	0.151141	0.0390244	(np.float64(0.2901903528772617), np.float64(0.4634637098157025))	14	1 sample T-test	9.32877	2.19336e-07	YES	2.40868
Figure 1 SI 1H
	Group	n	mean	median	STD	SEM	95% CI on the mean	DOF	statistical test	t-statistic	p-value	significant
0	Or42a_EtA_EtB_DI	15	-0.0130171	-0.0552632	0.2096	0.0541185	(np.float64(-0.13316373077000954), np.float64(0.10712952761506339))	14	1 sample T-test	-0.232374	0.81961	NO
Figure 1 SI 1I
	Group	n	mean	median	STD	SEM	95% CI on the mean	DOF	statistical test	t-statistic	p-value	significant
0	Or42b_SF_EtA400_EtB25	26	-0.00194358	0	0.245275	0.0481025	(np.float64(-0.10297442043163706), np.float64(0.0990872515289883))	25	1 sample T-test	-0.0396204	0.96871	NO
Figure 1 SI 1J
	Group	n	mean	median	STD	SEM	95% CI on the mean	DOF	statistical test	t-statistic	p-value	significant	Effect size: Cohen's D
0	Or42bSF_EtA_vehicle	15	0.423219	0.368421	0.165856	0.042824	(np.float64(0.32814741120059027), np.float64(0.5182913470917148))	14	1 sample T-test	9.54766	1.65222e-07	YES	2.4652
Figure 1 SI 1K
	Group	n	mean	median	STD	SEM	95% CI on the mean	DOF	statistical test	t-statistic	p-value	significant	Effect size: Cohen's D
0	Or42bSF_EtB_vehicle	15	0.441351	0.388889	0.194385	0.0501901	(np.float64(0.32992577684805274), np.float64(0.5527761800644304))	14	1 sample T-test	8.49542	6.75805e-07	YES	2.19351
Figure 1 SI 1L
	Group	n	mean	median	STD	SEM	95% CI on the mean	DOF	statistical test	t-statistic	p-value	significant
0	Or42b_EtA_EtB_DI	15	-0.0012563	0.00277778	0.183473	0.0473724	(np.float64(-0.10642620270706533), np.float64(0.10391359708233154))	14	1 sample T-test	-0.0256205	0.979922	NO

### Sheet: Figure 1 SI2
Figure 1 SI 2A
	Group	n	mean	median	STD	SEM	95% CI on the mean	DOF	statistical test	t-statistic	p-value	Holm-Bonferroni corrected p-value	significant
0	Or42ab_DF_MA25_EtB400	16	0.0396552	0.0692641	0.353504	0.0883759	(np.float64(-0.15489128855411444), np.float64(0.2342017806935539))	15	1 sample T-test	0.434462	0.670138	1.34028	NO
1	Or42ab_DF_EtA50_EtB175	24	-0.053304	-0.0777778	0.233699	0.0477037	(np.float64(-0.1541089531448119), np.float64(0.047501050813225386))	23	1 sample T-test	-1.09387	0.285336	0.570672	NO
Figure 1 SI 2B
	Group	n	mean	median	STD	SEM	95% CI on the mean	DOF	statistical test	t-statistic	p-value	significant	Effect size: Cohen's D
0	Or42ab_MA_vehicle_II	15	0.427712	0.415476	0.160826	0.0415252	(np.float64(0.33552374400175655), np.float64(0.5199010925995504))	14	1 sample T-test	9.95081	9.92942e-08	YES	2.56929
Figure 1 SI 2C
	Group	n	mean	median	STD	SEM	95% CI on the mean	DOF	statistical test	t-statistic	p-value	significant	Effect size: Cohen's D
0	Or42ab_vehicle_EtB_II	15	0.376827	0.342105	0.151141	0.0390244	(np.float64(0.2901903528772617), np.float64(0.4634637098157025))	14	1 sample T-test	9.32877	2.19336e-07	YES	2.40868
Figure 1 SI 2D
	Group	n	mean	median	STD	SEM	95% CI on the mean	DOF	statistical test	t-statistic	p-value	significant	Effect size: Cohen's D
0	Or42ab_EtA_vehicle_II	15	0.40608	0.361893	0.153107	0.0395321	(np.float64(0.31831655236979867), np.float64(0.4938442709082677))	14	1 sample T-test	9.92386	1.02682e-07	YES	2.56233
Figure 1 SI 2G
	Group	n	mean	median	STD	SEM	95% CI on the mean	DOF	statistical test	t-statistic	p-value	Holm-Bonferroni corrected p-value	significant
0	OrcoNull_MA10	16	-0.0276629	0	0.131005	0.0327512	(np.float64(-0.09975987668599452), np.float64(0.04443406214965369))	15	1 sample T-test	-0.817816	0.426263	1.27879	NO
1	OrcoNull_EtA10	16	-0.0128289	0	0.169591	0.0423978	(np.float64(-0.10616136483790187), np.float64(0.08050347010105977))	15	1 sample T-test	-0.292977	0.773554	2.32066	NO
2	OrcoNull_EtB25	16	0.0166133	0	0.167603	0.0419008	(np.float64(-0.07562523447040978), np.float64(0.10885176671009994))	15	1 sample T-test	0.3839	0.70644	2.11932	NO

### Sheet: Figure 4
Figure 4E
	Group	n	mean	median	STD	SEM	95% CI on the mean	DOF	statistical test	t-statistic	p-value	significant	Effect size: Cohen's D
0	Or42ab_test5K10K_II	15	0.404515	0.4	0.126852	0.0327531	(np.float64(0.3318006952308222), np.float64(0.4772289458653823))	14	1 sample T-test	11.9316	1.00648e-08	YES	3.08073
Figure 4G
	Group	n	mean	median	STD	SEM	95% CI on the mean	DOF	statistical test	t-statistic	p-value	significant	Effect size: Cohen's D
0	Or42ab_test10K20K_II	15	0.405565	0.45	0.181781	0.0469357	(np.float64(0.30136491801539167), np.float64(0.5097656862731074))	14	1 sample T-test	8.34787	8.31501e-07	YES	2.15541
Figure 4I
	Group	n	mean	median	STD	SEM	95% CI on the mean	DOF	statistical test	statistic	p-value	significant	Effect size: r
0	Or42ab_test2p5K5K_II	15	0.389242	0.45	0.175656	0.0453542	(np.float64(0.2885532230848106), np.float64(0.489931625400038))	14	Wilcoxon one sample test	0	6.10352e-05	YES	1.03506
Figure 4K
	Group	n	mean	median	STD	SEM	95% CI on the mean	DOF	statistical test	statistic	p-value	significant
0	Or42ab_test50_10K_II	15	-0.000666208	-0.0277778	0.152832	0.0394611	(np.float64(-0.08827243244524736), np.float64(0.08694001643790879))	14	Wilcoxon one sample test	40	0.432626	NO
Figure 4M
	Group	n	mean	median	STD	SEM	95% CI on the mean	DOF	statistical test	t-statistic	p-value	significant
0	Or42ab_test5K_50_II	15	0.0634211	0.05	0.167711	0.0433028	(np.float64(-0.032714019910226766), np.float64(0.15955612517338466))	14	1 sample T-test	1.41493	0.178945	NO

### Sheet: Figure 4 SI2
Figure 4 SI 2A
	Group	n	mean	median	STD	SEM	95% CI on the mean	DOF	statistical test	t-statistic	p-value	Holm-Bonferroni corrected p-value	significant	Effect size: Cohen's D
0	Or42a_SF_4H3O100_PI	15	0.769697	0.75	0.171468	0.0442729	(np.float64(0.6714083473494667), np.float64(0.8679855920444726))	14	1 sample T-test	16.7958	1.13018e-10	7.91124e-10	YES	4.33666
1	Or42a_SF_4H3O1K_PI	15	0.806667	0.9	0.239351	0.0618002	(np.float64(0.669466295197388), np.float64(0.9438670381359453))	14	1 sample T-test	12.6102	4.93569e-09	2.96142e-08	YES	3.25595
2	Or42a_SF_4H3O10K_PI	15	0.596667	0.7	0.220958	0.057051	(np.float64(0.4700097652206896), np.float64(0.723323568112644))	14	1 sample T-test	10.1039	8.21802e-08	4.10901e-07	YES	2.6088
3	Or42a_SF_4H3O100K_PI	15	0.396993	0.461538	0.289754	0.0748141	(np.float64(0.2309007545002869), np.float64(0.5630852594857272))	14	1 sample T-test	5.12646	0.000154011	0.000616044	YES	1.32365
4	Or42a_SF_4H3O1Mio_PI	15	0.292807	0.263158	0.291141	0.0751723	(np.float64(0.12591960825472867), np.float64(0.45969442683299044))	14	1 sample T-test	3.76307	0.00209847	0.00629541	YES	0.97162
5	Or42a_SF_4H3O10Mio_PI	15	-0.00300195	0.05	0.264027	0.0681714	(np.float64(-0.15434694312802932), np.float64(0.14834304449255176))	14	1 sample T-test	-0.0425421	0.966667	1.93333	NO
6	Or42a_SF_4H3O100Mio_PI	15	0.0169841	0	0.107158	0.0276681	(np.float64(-0.04444095369233777), np.float64(0.07840920766059173))	14	1 sample T-test	0.593037	0.562615	1.12523	NO
	Group	n	mean	median	STD	SEM	95% CI on the mean	DOF	statistical test	t-statistic	p-value	Holm-Bonferroni corrected p-value	significant	Effect size: Cohen's D
0	Or42b_SF_4H3O100_PI	15	0.313333	0.3	0.275358	0.0710972	(np.float64(0.1554928718665824), np.float64(0.4711737948000843))	14	1 sample T-test	4.25767	0.000796208	0.00398104	YES	1.09933
1	Or42b_SF_4H3O1K_PI	15	0.27746	0.25	0.248607	0.0641902	(np.float64(0.13495398779997114), np.float64(0.4199666471206638))	14	1 sample T-test	4.17591	0.000933272	0.00373309	YES	1.07821
2	Or42b_SF_4H3O10K_PI	15	0.153333	0.1	0.198718	0.0513088	(np.float64(0.03942446306363545), np.float64(0.2672422036030312))	14	1 sample T-test	2.88711	0.0119424	0.0358271	YES	0.745448
3	Or42b_SF_4H3O100K_PI	15	0.0603119	0.05	0.140159	0.0361888	(np.float64(-0.020029587800633582), np.float64(0.14065336947704685))	14	1 sample T-test	1.61008	0.12969	0.25938	NO
4	Or42b_SF_4H3O1Mio_PI	15	-0.021462	0	0.209301	0.0540413	(np.float64(-0.14143712172255998), np.float64(0.09851314511437287))	14	1 sample T-test	-0.383674	0.706983	1.41397	NO
Figure 4 SI2B
	Group	n	mean	median	STD	SEM	95% CI on the mean	DOF	statistical test	t-statistic	p-value	Holm-Bonferroni corrected p-value	significant	Effect size: Cohen's D
0	Or42ab_DF_EtA10K_4H3O5K	15	0.634561	0.65	0.161908	0.0418044	(np.float64(0.5417529500537669), np.float64(0.7273698569637771))	14	1 sample T-test	14.6646	6.86197e-10	2.74479e-09	YES	3.78638
1	Or42ab_DF_EtA20K_4H3O10K	15	0.643333	0.7	0.226471	0.0584744	(np.float64(0.5135162842058569), np.float64(0.7731503824608099))	14	1 sample T-test	10.6289	4.36606e-08	8.73212e-08	YES	2.74437
2	Or42ab_DF_EtA5K_4H3O2point5	15	0.65	0.65	0.230217	0.0594418	(np.float64(0.518035224763987), np.float64(0.781964775236013))	14	1 sample T-test	10.5643	4.71322e-08	4.71322e-08	YES	2.72768
3	Or42ab_DF_EtA10K_4H3O50	15	0.713333	0.75	0.165798	0.0428088	(np.float64(0.6182950286776104), np.float64(0.8083716379890563))	14	1 sample T-test	16.0982	1.99138e-10	9.95688e-10	YES	4.15654
4	Or42ab_DF_EtA50_4H3O5K	15	0.724545	0.75	0.195351	0.0504394	(np.float64(0.6125667195207825), np.float64(0.8365241895701265))	14	1 sample T-test	13.8776	1.41768e-09	4.25303e-09	YES	3.58318

### Sheet: Figure 5
Figure 5C
	Group	n	mean	median	STD	SEM	95% CI on the mean	DOF	statistical test	t-statistic	p-value	Holm-Bonferroni corrected p-value	significant	Effect size: Cohen's D
0	wt_DI	20	0.532555	0.582044	0.113643	0.0254113	(np.float64(0.4779864284752261), np.float64(0.5871228711247739))	19	1 sample T-test	20.4267	2.16895e-14	8.67578e-14	YES	4.56755
1	del_Or42a_DI	20	0.231268	0.223912	0.108363	0.0242308	(np.float64(0.17923505842828905), np.float64(0.28330124347171093))	19	1 sample T-test	9.30273	1.6641e-08	4.9923e-08	YES	2.08015
2	del_Or42b_DI	20	-0.0142514	-0.0325719	0.106514	0.0238172	(np.float64(-0.06539643551753029), np.float64(0.03689366471753028))	19	1 sample T-test	-0.583214	0.566608	1.13322	NO
3	del_Or42ab_DI	20	0.00929019	0.00707462	0.107751	0.0240939	(np.float64(-0.04244902267254698), np.float64(0.06102939447254699))	19	1 sample T-test	0.375819	0.711215	1.42243	NO

### Sheet: Figure 5 SI2
Figure 5 SI2A
	Group	n	mean	median	STD	SEM	95% CI on the mean	DOF	statistical test	t-statistic	p-value	Holm-Bonferroni corrected p-value	significant
0	wt_PI	20	-0.044785	0.0172414	0.280463	0.0627135	(np.float64(-0.17945584178248675), np.float64(0.08988575009405952))	19	1 sample T-test	-0.696039	0.494831	1.97933	NO
1	del_Or42a_PI	21	0.000433813	0	0.232582	0.0507536	(np.float64(-0.10805083722341102), np.float64(0.10891846320923643))	20	1 sample T-test	0.00834144	0.993427	3.97371	NO
2	del_Or42b_PI	20	0.0648021	0.0142857	0.228608	0.0511183	(np.float64(-0.04496927890064051), np.float64(0.1745734556003047))	19	1 sample T-test	1.23559	0.231671	0.926685	NO
3	del_PI	22	-0.014618	0	0.269426	0.0574418	(np.float64(-0.1368859109989198), np.float64(0.10764988132894511))	21	1 sample T-test	-0.248633	0.80606	3.22424	NO
Figure 5 SI2C
	Group	n	mean	median	STD	SEM	95% CI on the mean	DOF	statistical test	statistic	p-value	Holm-Bonferroni corrected p-value	significant
0	OR42a_in_Or42a_PI	20	-0.0158721	-0.0363757	0.190694	0.0426405	(np.float64(-0.10743818588448585), np.float64(0.07569403800682105))	19	Wilcoxon one sample test	72	0.354621	1.41848	NO
1	OR42a_in_Or42b_PI	20	0.0155826	0.0211676	0.174412	0.0389997	(np.float64(-0.06816538762179884), np.float64(0.09933049644145674))	19	Wilcoxon one sample test	65	0.586174	2.3447	NO
2	OR42b_in_Or42a_PI	20	-0.0536441	-0.0714691	0.144372	0.0322826	(np.float64(-0.12296767496364416), np.float64(0.015679449710323368))	19	Wilcoxon one sample test	54.5	0.176894	0.707575	NO
3	OR42b_in_Or42b_PI	20	0.0154343	0.027027	0.244925	0.054767	(np.float64(-0.10217209813626744), np.float64(0.13304079413811287))	19	Wilcoxon one sample test	88	0.778155	3.11262	NO

### Sheet: Figure 6
Figure 6C
	Group	n	mean	median	STD	SEM	95% CI on the mean	DOF	statistical test	t-statistic	p-value	Holm-Bonferroni corrected p-value	significant	Effect size: Cohen's D
0	OR42a_Or42a_DI	20	0.0414919	0.0242725	0.126863	0.0283673	(np.float64(-0.01942407678739582), np.float64(0.10240782138739582))	19	1 sample T-test	1.42563	0.170199	0.340397	NO
1	OR42a_Or42b_DI	20	-0.0232807	-0.0177106	0.142746	0.031919	(np.float64(-0.09182344155122307), np.float64(0.04526204485122307))	19	1 sample T-test	-0.7109	0.485782	0.971564	NO
2	OR42b_Or42a_DI	20	0.554603	0.538994	0.123598	0.0276373	(np.float64(0.49525465091004844), np.float64(0.6139513324899514))	19	1 sample T-test	19.5591	4.77442e-14	1.90977e-13	YES	4.37354
3	OR42b_Or42b_DI	20	0.471016	0.446327	0.146708	0.0328048	(np.float64(0.40057093035859415), np.float64(0.5414608994414056))	19	1 sample T-test	13.9946	1.85302e-11	5.55907e-11	YES	3.12928

### Sheet: Figure 6 SI1
Figure 6 SI1A
	Group	n	mean	median	STD	SEM	95% CI on the mean	DOF	statistical test	t-statistic	p-value	significant	Effect size: Cohen's D
0	OR42a_Or42b_EtA_II	19	0.269673	0.291866	0.1685	0.0386567	(np.float64(0.18623324681181164), np.float64(0.3531134690829252))	18	1 sample T-test	6.79005	2.32889e-06	YES	1.55774
Figure 6 SI1B
	Group	n	mean	median	STD	SEM	95% CI on the mean	DOF	statistical test	t-statistic	p-value	significant	Effect size: Cohen's D
0	OR42a_Or42b_EtB_II	19	0.366977	0.367803	0.125082	0.0286958	(np.float64(0.30503758476044907), np.float64(0.4289169609237614))	18	1 sample T-test	12.4474	2.793e-10	YES	2.85564
Figure 6 SI1C
	Group	n	mean	median	STD	SEM	95% CI on the mean	DOF	statistical test	t-statistic	p-value	significant	Effect size: Cohen's D
0	OR42b_Or42a_EtA_II	10	0.490628	0.524437	0.147637	0.0466869	(np.float64(0.37930239137734056), np.float64(0.6019543662226595))	9	1 sample T-test	9.96963	3.66998e-06	YES	3.15267
Figure 6 SI1D
	Group	n	mean	median	STD	SEM	95% CI on the mean	DOF	statistical test	t-statistic	p-value	significant	Effect size: Cohen's D
0	OR42b_Or42a_EtB_II	10	0.31554	0.312832	0.123582	0.03908	(np.float64(0.22235259602908775), np.float64(0.40872685257091224))	9	1 sample T-test	7.65986	3.12669e-05	YES	2.42226
