## Supplementary material for "Neuronal silencing through depolarization block underlies odor discrimination": Data S2

### Sheet: ETB profiles
Odor:	ethyl butyrate diluted in paraffin oil
Odor sample:	10 uL in odor cup
Sampling rate:	1 per 10s
Absorption peak:	1758	cm-1
Extinction coefficient:	315	cm-1 M-1
Light path:	8.5	cm
	Dilution:	01:10:00					Dilution:	01:10:00					Dilution:	01:20:00					Dilution:	01:20:00
	Path orientation:	CLOSE					Path orientation:	REMOTE					Path orientation:	CLOSE					Path orientation:	REMOTE
Elapsed time (s)	trial 1	trial 2	trial 3	Mean	Average Conc (uM)		trial 1	trial 2	trial 3	Mean	Average Conc (uM)		trial 1	trial 2	trial 3	Mean	Average Conc (uM)		trial 1	trial 2	trial 3	Mean	Average Conc (uM)
10	0.000401	0.00042	0.000253	0.000358	0.133707		-4e-05	2e-06	9e-06	-9.7e-06	-0.00361033		0.000142	5.6e-05	0.000118	0.000105	0.0393402		-2e-05	-6e-06	-2.9e-05	-1.8e-05	-0.00684718
20	0.000676	0.000699	0.000661	0.000679	0.25347		2.1e-05	4.2e-05	3.4e-05	3.23e-05	0.0120759		0.00039	0.000281	0.000318	0.00033	0.123125		1.9e-05	2.9e-05	1.2e-05	2e-05	0.00746966
30	0.000884	0.000976	0.000945	0.000935	0.349206		7.3e-05	0.000122	0.000102	9.9e-05	0.0369748		0.000591	0.000407	0.000432	0.000477	0.178027		4.9e-05	7.3e-05	4.9e-05	5.7e-05	0.0212885
40	0.000998	0.001201	0.001166	0.001122	0.418923		0.00014	0.000205	0.000173	0.000173	0.064488		0.000688	0.000498	0.000542	0.000576	0.215126		0.000105	0.000114	0.0001	0.000106	0.0397137
50	0.001099	0.001356	0.001342	0.001266	0.472705		0.000193	0.000267	0.000243	0.000234	0.0875195		0.000816	0.000582	0.00062	0.000673	0.251229		0.000148	0.000166	0.000147	0.000154	0.0573918
60	0.001232	0.001494	0.001452	0.001393	0.520137		0.00029	0.000325	0.000317	0.000311	0.116029		0.000896	0.000661	0.0007	0.000752	0.280984		0.0002	0.000206	0.00017	0.000192	0.0717087
70	0.001313	0.001653	0.001585	0.001517	0.566573		0.000357	0.000371	0.000377	0.000368	0.137566		0.000969	0.000723	0.000759	0.000817	0.305135		0.000262	0.000241	0.000212	0.000238	0.0890134
80	0.001406	0.001735	0.001663	0.001601	0.59807		0.000417	0.000438	0.00046	0.000438	0.16371		0.001049	0.000764	0.000788	0.000867	0.32381		0.000278	0.000272	0.000248	0.000266	0.0993464
90	0.001469	0.001856	0.001779	0.001701	0.635419		0.000476	0.000494	0.000536	0.000502	0.187488		0.001119	0.000829	0.000839	0.000929	0.346965		0.000333	0.000311	0.000298	0.000314	0.117274
100	0.001539	0.001949	0.001863	0.001784	0.666169		0.000554	0.000571	0.000599	0.000575	0.214628		0.001184	0.000883	0.000885	0.000984	0.367507		0.000362	0.000342	0.000332	0.000345	0.128976
110	0.001635	0.00203	0.001923	0.001863	0.695674		0.000639	0.000604	0.000684	0.000642	0.2399		0.001231	0.000929	0.00092	0.001027	0.383442		0.000406	0.00038	0.000387	0.000391	0.146032
120	0.001686	0.002121	0.002002	0.001936	0.723187		0.000682	0.000666	0.000735	0.000694	0.259322		0.00127	0.000957	0.000965	0.001064	0.397386		0.000451	0.000425	0.000434	0.000437	0.163087
130	0.001722	0.002218	0.002061	0.002	0.74709		0.000747	0.000722	0.000801	0.000757	0.282602		0.001321	0.001012	0.000989	0.001107	0.41357		0.000487	0.000446	0.000468	0.000467	0.174416
140	0.001768	0.002285	0.002126	0.00206	0.76925		0.000818	0.000771	0.00087	0.00082	0.306131		0.001369	0.001057	0.001008	0.001145	0.427513		0.000523	0.000483	0.000484	0.000497	0.185496
150	0.00184	0.002337	0.002209	0.002129	0.79502		0.000862	0.000812	0.000924	0.000866	0.323436		0.001403	0.001082	0.001056	0.00118	0.440834		0.000562	0.00051	0.00052	0.000531	0.198195
160	0.001892	0.00244	0.002235	0.002189	0.817554		0.000942	0.000859	0.00099	0.00093	0.347463		0.00146	0.001101	0.001072	0.001211	0.452288		0.000578	0.00054	0.000705	0.000608	0.226953
170	0.00193	0.002487	0.002309	0.002242	0.837348		0.00098	0.000902	0.001042	0.000975	0.364021		0.001487	0.001134	0.001106	0.001242	0.46399		0.000613	0.000576	0.000763	0.000651	0.243013
180	0.001985	0.00257	0.002347	0.002301	0.859259		0.001038	0.000947	0.001099	0.001028	0.38394		0.001525	0.001171	0.001134	0.001277	0.476813		0.000653	0.000597	0.000785	0.000678	0.253346
190	0.002018	0.002646	0.002417	0.00236	0.881544		0.001098	0.001007	0.001153	0.001086	0.405602		0.001556	0.001205	0.001157	0.001306	0.487768		0.000693	0.000632	0.000815	0.000713	0.266418
200	0.002062	0.002687	0.002456	0.002402	0.896981		0.001131	0.001049	0.001207	0.001129	0.421662		0.00159	0.001243	0.001174	0.001336	0.498848		0.000697	0.000655	0.000851	0.000734	0.274261
210	0.002109	0.002746	0.002495	0.00245	0.915033		0.001172	0.001096	0.001251	0.001173	0.438095		0.001628	0.00128	0.001207	0.001372	0.512294		0.000738	0.000682	0.000885	0.000768	0.286959
220	0.002167	0.002809	0.002544	0.002507	0.936197		0.001225	0.001123	0.001305	0.001218	0.454777		0.001671	0.001314	0.001227	0.001404	0.52437		0.000774	0.000703	0.000916	0.000798	0.297915
230	0.002198	0.002878	0.002585	0.002554	0.95375		0.001288	0.00117	0.001365	0.001274	0.475941		0.001705	0.00133	0.001252	0.001429	0.533707		0.000801	0.00075	0.000943	0.000831	0.310489
240	0.002255	0.002896	0.002601	0.002584	0.965079		0.001353	0.00121	0.001405	0.001323	0.493993		0.001732	0.001356	0.001276	0.001455	0.543293		0.000836	0.000767	0.000967	0.000857	0.31995
250	0.002283	0.002983	0.002658	0.002641	0.986492		0.001378	0.001241	0.00146	0.00136	0.507812		0.001766	0.001405	0.001304	0.001492	0.557112		0.000854	0.000789	0.001009	0.000884	0.330159
260	0.002327	0.00303	0.002709	0.002689	1.00417		0.001416	0.001284	0.001508	0.001403	0.523872		0.001786	0.001422	0.001324	0.001511	0.564208		0.000889	0.000812	0.001016	0.000906	0.338251
270	0.00234	0.003059	0.002734	0.002711	1.01251		0.001461	0.001344	0.00155	0.001452	0.542172		0.001815	0.00145	0.001363	0.001543	0.576159		0.000906	0.000844	0.001044	0.000931	0.347837
280	0.002395	0.003113	0.002762	0.002757	1.02957		0.001524	0.001363	0.001606	0.001498	0.559353		0.001831	0.001474	0.001385	0.001563	0.583878		0.000944	0.000863	0.001072	0.00096	0.358419
290	0.002424	0.003166	0.002813	0.002801	1.04613		0.001573	0.001411	0.001647	0.001544	0.576533		0.001865	0.001509	0.00141	0.001595	0.59558		0.000959	0.000883	0.001094	0.000979	0.365515
300	0.002465	0.003207	0.002844	0.002839	1.06019		0.001619	0.001431	0.001688	0.001579	0.589854		0.001913	0.001519	0.001408	0.001613	0.602552		0.000988	0.000905	0.001122	0.001005	0.37535
										#VALUE!

### Sheet: ETA profiles
Odor:	ethyl acetate
Odor sample:	10 uL in odor cup
Sampling rate:	1 per 10s
Absorption peak:	1758	cm-1
Extinction coefficient:	268.088	cm-1 M-1
Light path:	8.5	cm
	Dilution:	01:10:00					Dilution:	01:10:00					Dilution:	01:50:00					Dilution:	01:50:00
	Path orientation:	CLOSE					Path orientation:	REMOTE					Path orientation:	CLOSE					Path orientation:	REMOTE
Elapsed time (s)	trial 1	trial 2	trial 3	Mean	Average Conc (uM)		trial 1	trial 2	trial 3	Mean	Average Conc (uM)		trial 1	trial 2	trial 3	Mean	Average Conc (uM)		trial 1	trial 2	trial 3	trial 4	Mean	Average Conc (uM)
10	0.002814	0.0028	0.002527	0.00271367	1.19086		0.000244	0.000139	9.9e-05	0.000160667	0.0705065		0.00065	0.000595	0.000408	0.000551	0.241799		0.000208	9.4e-05	5.4e-05	0.000103	0.00011475	0.0503566
20	0.00343	0.003246	0.002853	0.00317633	1.39389		0.00034	0.000315	0.000205	0.000286667	0.1258		0.00076	0.000763	0.000509	0.000677333	0.297239		0.000233	0.000153	9.6e-05	0.00012	0.0001505	0.066045
30	0.003886	0.003729	0.003223	0.00361267	1.58537		0.000419	0.000433	0.000288	0.00038	0.166758		0.0009	0.000871	0.000575	0.000782	0.343171		0.000291	0.000179	0.000107	0.000145	0.0001805	0.0792101
40	0.004239	0.004113	0.003504	0.003952	1.73428		0.000501	0.000593	0.000391	0.000495	0.217224		0.000989	0.000961	0.000665	0.000871667	0.38252		0.000316	0.000208	0.000147	0.000175	0.0002115	0.092814
50	0.004737	0.004441	0.003752	0.00431	1.89139		0.000576	0.000721	0.000485	0.000594	0.260669		0.001066	0.00103	0.000684	0.000926667	0.406656		0.000355	0.000238	0.000178	0.000184	0.00023875	0.104772
60	0.005025	0.004655	0.003902	0.00452733	1.98676		0.000643	0.00085	0.00057	0.000687667	0.301774		0.001127	0.001064	0.000775	0.000988667	0.433864		0.000376	0.000279	0.000203	0.000211	0.00026725	0.117279
70	0.005327	0.004864	0.004084	0.00475833	2.08813		0.000732	0.000992	0.000635	0.000786333	0.345072		0.001165	0.001121	0.00079	0.00102533	0.449954		0.000413	0.000319	0.000206	0.000226	0.000291	0.127702
80	0.005539	0.005035	0.004228	0.004934	2.16522		0.000817	0.001097	0.000723	0.000879	0.385738		0.001196	0.001167	0.000838	0.001067	0.468239		0.000457	0.000341	0.000242	0.000253	0.00032325	0.141854
90	0.005754	0.005204	0.00439	0.005116	2.24509		0.000872	0.001197	0.00081	0.000959667	0.421137		0.001233	0.001193	0.000866	0.00109733	0.481551		0.000452	0.000372	0.000275	0.000279	0.0003445	0.151179
100	0.005937	0.005341	0.004473	0.00525033	2.30404		0.000965	0.001316	0.000891	0.00105733	0.463997		0.001253	0.001216	0.000903	0.001124	0.493253		0.000504	0.000395	0.000275	0.000301	0.00036875	0.161821
110	0.006102	0.005499	0.00455	0.00538367	2.36255		0.001008	0.001407	0.000977	0.00113067	0.496178		0.001285	0.001241	0.000927	0.001151	0.505101		0.000517	0.000424	0.000302	0.000314	0.00038925	0.170817
120	0.006243	0.005637	0.004678	0.00551933	2.42209		0.001101	0.001506	0.001059	0.001222	0.536259		0.001307	0.001272	0.000955	0.001178	0.51695		0.000536	0.000453	0.00034	0.000334	0.00041575	0.182447
130	0.00636	0.005765	0.004728	0.00561767	2.46524		0.001158	0.001613	0.001131	0.00130067	0.570781		0.00132	0.001293	0.000987	0.0012	0.526604		0.000573	0.000479	0.000344	0.000349	0.00043625	0.191443
140	0.006512	0.005866	0.00483	0.005736	2.51717		0.001254	0.001693	0.001206	0.00138433	0.607497		0.001336	0.001311	0.000999	0.00121533	0.533333		0.000581	0.000501	0.000369	0.000371	0.0004555	0.19989
150	0.006613	0.00597	0.004885	0.00582267	2.5552		0.001315	0.001786	0.001298	0.00146633	0.643481		0.001367	0.001327	0.001025	0.00123967	0.544012		0.000593	0.000528	0.000393	0.000379	0.00047325	0.20768
160	0.006736	0.006047	0.004957	0.00591333	2.59499		0.001368	0.001849	0.001359	0.00152533	0.669373		0.001379	0.001335	0.001056	0.00125667	0.551472		0.000634	0.000546	0.000395	0.000403	0.0004945	0.217005
170	0.006859	0.006117	0.00502	0.00599867	2.63244		0.00144	0.001924	0.001423	0.00159567	0.700238		0.001379	0.001357	0.001056	0.001264	0.55469		0.000633	0.000559	0.000422	0.000417	0.00050775	0.22282
180	0.006935	0.006203	0.005089	0.00607567	2.66623		0.00152	0.001997	0.00151	0.00167567	0.735345		0.00141	0.001371	0.001087	0.00128933	0.565807		0.00065	0.000583	0.000438	0.000427	0.0005245	0.23017
190	0.007027	0.006303	0.005147	0.006159	2.7028		0.001567	0.00208	0.001578	0.00174167	0.764308		0.001409	0.001388	0.001113	0.00130333	0.571951		0.000664	0.000598	0.00046	0.000437	0.00053975	0.236862
200	0.007119	0.006377	0.005206	0.006234	2.73571		0.001636	0.002165	0.001644	0.001815	0.796489		0.001439	0.001394	0.00113	0.001321	0.579704		0.000693	0.00061	0.000464	0.000452	0.00055475	0.243445
210	0.007199	0.006433	0.005266	0.00629933	2.76438		0.001711	0.002208	0.001701	0.00187333	0.822088		0.001428	0.001409	0.001125	0.00132067	0.579558		0.000708	0.000647	0.000485	0.000466	0.0005765	0.25299
220	0.007255	0.006515	0.00532	0.00636333	2.79247		0.001756	0.00227	0.001768	0.00193133	0.847541		0.001437	0.001416	0.001144	0.00133233	0.584677		0.000718	0.000658	0.000503	0.000485	0.000591	0.259353
230	0.007315	0.00656	0.005333	0.00640267	2.80973		0.001819	0.002333	0.001833	0.001995	0.87548		0.00144	0.001427	0.001164	0.00134367	0.589651		0.000735	0.00067	0.000508	0.000496	0.00060225	0.26429
240	0.0074	0.006608	0.005405	0.006471	2.83971		0.001868	0.002384	0.001888	0.00204667	0.898153		0.001472	0.001429	0.001173	0.001358	0.595941		0.000745	0.000684	0.000519	0.000518	0.0006165	0.270543
250	0.007456	0.006678	0.005421	0.00651833	2.86049		0.001951	0.002454	0.001941	0.00211533	0.928287		0.001477	0.001441	0.001188	0.00136867	0.600622		0.000761	0.000704	0.000539	0.000533	0.00063425	0.278332
260	0.007533	0.006724	0.005457	0.00657133	2.88374		0.002002	0.002517	0.002024	0.002181	0.957104		0.001492	0.001441	0.001204	0.001379	0.605156		0.000776	0.000703	0.000555	0.000536	0.0006425	0.281953
270	0.007566	0.006776	0.005507	0.00661633	2.90349		0.002056	0.00257	0.002062	0.00222933	0.978314		0.001513	0.00145	0.00121	0.001391	0.610422		0.000769	0.000727	0.000563	0.000546	0.00065125	0.285793
280	0.00761	0.006841	0.005523	0.006658	2.92178		0.00211	0.002636	0.002128	0.00229133	1.00552		0.001515	0.001451	0.001213	0.001393	0.6113		0.000783	0.000742	0.000571	0.000558	0.0006635	0.291168
290	0.007642	0.006865	0.005557	0.006688	2.93494		0.002151	0.002667	0.00217	0.00232933	1.0222		0.001509	0.001456	0.00122	0.001395	0.612178		0.000799	0.000757	0.000609	0.000573	0.0006845	0.300384
300	0.007699	0.006907	0.005576	0.00672733	2.9522		0.002219	0.002722	0.002224	0.00238833	1.04809		0.001525	0.001468	0.001247	0.00141333	0.620223		0.000815	0.00077	0.000592	0.000567	0.000686	0.301042

### Sheet: MA profiles
Odor:	methyl acetate diluted in paraffin oil
Odor sample:	10 uL in odor cup
Sampling rate:	1 per 10s
Absorption peak:	1758	cm-1
Extinction coefficient:	97.1137	cm-1 M-1
Light path:	8.5	cm
	Dilution:	01:10:00						Dilution:	01:10:00					Dilution:	01:20:00					Dilution:	01:20:00
	Path orientation:	CLOSE						Path orientation:	REMOTE					Path orientation:	CLOSE					Path orientation:	REMOTE
Elapsed time (s)	trial 1	trial 2	trial 3	trial 4	Mean	Average Conc (uM)		trial 1	trial 2	trial 3	Mean	Average Conc (uM)		trial 1	trial 2	trial 3	Mean	Average Conc (uM)		trial 1	trial 2	trial 3	Mean	Average Conc (uM)
10	0.002595	0.002762	0.005187	0.004823	0.00384175	4.65403		-6.5e-05	6.9e-05	0.000689	0.000231	0.279842		0.001086	0.00128	0.000977	0.00111433	1.34994		0.000133	0.000176	8.4e-05	0.000131	0.158698
20	0.003138	0.003834	0.006162	0.006128	0.0048155	5.83367		0.000133	0.000303	0.000937	0.000457667	0.554434		0.00218	0.002145	0.001773	0.00203267	2.46245		0.000227	0.000274	0.000123	0.000208	0.251979
30	0.003388	0.004426	0.006653	0.006704	0.00529275	6.41183		0.000345	0.00052	0.001139	0.000668	0.809239		0.002562	0.002651	0.002288	0.00250033	3.02899		0.000359	0.000435	0.000242	0.000345333	0.418349
40	0.003761	0.005003	0.007095	0.007368	0.00580675	7.03451		0.000567	0.000733	0.001331	0.000877	1.06243		0.002818	0.003043	0.002675	0.00284533	3.44694		0.000482	0.000562	0.000351	0.000465	0.563318
50	0.004043	0.00536	0.007342	0.007683	0.006107	7.39824		0.000763	0.00092	0.001489	0.00105733	1.28089		0.00304	0.003335	0.002925	0.0031	3.75545		0.000597	0.000677	0.00044	0.000571333	0.692134
60	0.004168	0.005603	0.007552	0.008014	0.00633425	7.67354		0.000881	0.001107	0.001629	0.00120567	1.46059		0.00314	0.003522	0.003148	0.00327	3.9614		0.00068	0.000795	0.000535	0.00067	0.811662
70	0.004319	0.005781	0.007681	0.008266	0.00651175	7.88857		0.001057	0.001265	0.001794	0.001372	1.66209		0.003163	0.003624	0.003304	0.00336367	4.07487		0.000782	0.000884	0.000626	0.000764	0.925537
80	0.004434	0.005851	0.007774	0.00837	0.00660725	8.00426		0.001191	0.001386	0.001897	0.00149133	1.80665		0.003169	0.003671	0.003418	0.00341933	4.1423		0.000855	0.000974	0.000693	0.000840667	1.01841
90	0.004535	0.005881	0.007863	0.008468	0.00668675	8.10057		0.001333	0.001535	0.002032	0.00163333	1.97868		0.003168	0.003695	0.003526	0.003463	4.1952		0.000947	0.001041	0.000743	0.000910333	1.10281
100	0.004584	0.005914	0.007892	0.008532	0.0067305	8.15357		0.00147	0.001652	0.002136	0.00175267	2.12324		0.003153	0.003686	0.00358	0.003473	4.20732		0.001011	0.001106	0.000824	0.000980333	1.18761
110	0.00464	0.0059	0.007907	0.008555	0.0067505	8.1778		0.001604	0.001761	0.002211	0.00185867	2.25166		0.00315	0.003699	0.003639	0.003496	4.23518		0.001076	0.00118	0.000875	0.00104367	1.26434
120	0.004653	0.005929	0.00795	0.008522	0.0067635	8.19355		0.001735	0.001879	0.002304	0.00197267	2.38976		0.003136	0.003691	0.003692	0.00350633	4.2477		0.001135	0.00122	0.000931	0.00109533	1.32693
130	0.00465	0.005912	0.007927	0.008549	0.0067595	8.1887		0.001824	0.001988	0.002373	0.00206167	2.49758		0.003102	0.003684	0.003749	0.00351167	4.25416		0.001177	0.001289	0.000983	0.00114967	1.39275
140	0.004685	0.005855	0.007908	0.008544	0.006748	8.17477		0.00194	0.002075	0.00247	0.00216167	2.61872		0.003105	0.003644	0.003783	0.00351067	4.25295		0.001237	0.001322	0.001017	0.001192	1.44403
150	0.004703	0.005819	0.007906	0.008523	0.00673775	8.16235		0.002011	0.002147	0.002529	0.002229	2.70029		0.003085	0.003621	0.003799	0.00350167	4.24204		0.001285	0.001385	0.001071	0.001247	1.51066
160	0.004699	0.005811	0.007861	0.008491	0.0067155	8.1354		0.002102	0.002219	0.002573	0.002298	2.78388		0.003079	0.003591	0.003803	0.003491	4.22912		0.001336	0.001418	0.001094	0.00128267	1.55387
170	0.004705	0.005761	0.007833	0.008455	0.0066885	8.10269		0.002171	0.00231	0.002647	0.002376	2.87837		0.003069	0.003561	0.003838	0.00348933	4.2271		0.001359	0.001442	0.001136	0.00131233	1.58981
180	0.004716	0.005726	0.007821	0.008425	0.006672	8.0827		0.002229	0.002381	0.002697	0.00243567	2.95065		0.003047	0.003527	0.003826	0.00346667	4.19964		0.001395	0.001468	0.001187	0.00135	1.63544
190	0.004725	0.005694	0.007764	0.008375	0.0066395	8.04333		0.002291	0.002454	0.002752	0.002499	3.02738		0.00302	0.003511	0.003854	0.00346167	4.19359		0.001434	0.001507	0.001231	0.00139067	1.6847
200	0.004747	0.005638	0.007738	0.008318	0.00661025	8.00789		0.002345	0.002509	0.002782	0.00254533	3.08351		0.002999	0.003465	0.003845	0.00343633	4.1629		0.001469	0.001538	0.001269	0.00142533	1.7267
210	0.004727	0.005631	0.007684	0.008254	0.006574	7.96398		0.002414	0.002562	0.002828	0.00260133	3.15135		0.002958	0.003441	0.003844	0.00341433	4.13625		0.001487	0.001561	0.001274	0.00144067	1.74528
220	0.004741	0.005584	0.007647	0.008199	0.00654275	7.92612		0.002468	0.00263	0.002878	0.00265867	3.2208		0.002963	0.003416	0.003845	0.003408	4.12857		0.001526	0.001592	0.001301	0.001473	1.78445
230	0.00473	0.005552	0.007606	0.008174	0.0065155	7.89311		0.002535	0.002675	0.002922	0.00271067	3.2838		0.002898	0.003387	0.003829	0.00337133	4.08415		0.001557	0.001615	0.001322	0.001498	1.81473
240	0.00474	0.005502	0.007551	0.008127	0.00648	7.8501		0.002572	0.002723	0.00295	0.00274833	3.32943		0.002882	0.003365	0.003844	0.00336367	4.07487		0.001565	0.001632	0.001344	0.00151367	1.83371
250	0.004743	0.005444	0.007545	0.008051	0.00644575	7.80861		0.002609	0.00277	0.002972	0.00278367	3.37223		0.002878	0.003329	0.003824	0.00334367	4.05064		0.00161	0.001672	0.001368	0.00155	1.87773
260	0.004743	0.005396	0.007473	0.007985	0.00639925	7.75228		0.002653	0.002801	0.00302	0.00282467	3.4219		0.002874	0.003309	0.003824	0.00333567	4.04095		0.001629	0.001684	0.001396	0.00156967	1.90155
270	0.004716	0.005346	0.007406	0.007965	0.00635825	7.70261		0.002689	0.002855	0.003045	0.002863	3.46834		0.002837	0.003294	0.00381	0.00331367	4.01429		0.00166	0.001682	0.001416	0.001586	1.92134
280	0.004719	0.005353	0.007346	0.007877	0.00632375	7.66082		0.002721	0.002887	0.003055	0.00288767	3.49822		0.002848	0.003266	0.003786	0.0033	3.99774		0.001662	0.001703	0.001432	0.001599	1.93709
290	0.004729	0.005297	0.007306	0.007839	0.00629275	7.62326		0.002753	0.002928	0.003093	0.00292467	3.54305		0.002836	0.003243	0.003786	0.00328833	3.98361		0.001688	0.001732	0.001449	0.001623	1.96616
300	0.004692	0.005256	0.007241	0.007827	0.006254	7.57632		0.002791	0.002981	0.00312	0.002964	3.5907		0.002804	0.003226	0.003793	0.00327433	3.96665		0.001712	0.001755	0.001464	0.00164367	1.9912
											#VALUE!
